# PSKR1 balances the plant growth-defense trade-off in the rhizosphere microbiome

**DOI:** 10.1101/2022.11.07.515115

**Authors:** Siyu Song, Zayda Morales Moreira, Xuecheng Zhang, Andrew C. Diener, Cara H. Haney

## Abstract

Microbiota provide benefits to their hosts including nutrient uptake and protection against pathogens. How hosts balance an appropriate immune response to avoid microbiota overgrowth while avoiding autoimmunity is not well understood. Here we show that *Arabidopsis pskr1* (*phytosulfokine receptor 1*) loss-of-function mutants display autoimmunity and reduced rhizosphere bacterial growth when inoculated with normally growth-promoting *Pseudomonas fluorescens*. Transcriptional profiling demonstrated that PSKR1 regulates the plant growth-defense trade-off during plant-microbiome interactions: PSKR1 upregulates plant photosynthesis and root growth but suppresses salicylic acid (SA)-mediated defense responses. Genetic epistasis experiments showed that *PSRK1* inhibition of microbiota-induced autoimmunity is fully dependent on SA signaling. Finally, using a transgenic reporter, we showed that *P. fluorescens* induces *PSKR1* expression in roots, suggesting *P. fluorescens* might manipulate plant signaling to promote its colonization. Our data demonstrate a genetic mechanism to coordinate beneficial functions of the microbiome while preventing autoimmunity.
