## Extended Table 5 for "PSKR1 balances the plant growth-defense trade-off in the rhizosphere microbiome"

### Sheet: DEGs
P. fluorescens WCS365-responsible DEGs in Col-0
	baseMean	log2FoldChange	lfcSE	stat	pvalue	padj	TAIR Computational Description
AT1G01190	1327.49	1.17976	0.347119	3.39873	0.000676998	0.0229187	cytochrome P450, family 78, subfamily A, polypeptide 8;(source:Araport11)
AT1G01453	90.1672	1.56421	0.263917	5.92689	3.09e-09	5.41e-07	late embryogenesis abundant hydroxyproline-rich glycoprotein family protein;(source:Araport11)
AT1G01680	141.739	3.15466	0.546333	5.77425	7.73e-09	1.26e-06	plant U-box 54;(source:Araport11)
AT1G02930	7241.22	1.22063	0.320128	3.81293	0.000137332	0.00645229	glutathione S-transferase 6;(source:Araport11)
AT1G05020	38.6345	1.41065	0.400382	3.52325	0.000426287	0.0158551	ENTH/ANTH/VHS superfamily protein;(source:Araport11)
AT1G05575	209.686	1.04494	0.21096	4.95327	7.3e-07	7.23e-05	transmembrane protein;(source:Araport11)
AT1G05650	258.922	-1.34235	0.177247	-7.57333	3.64e-14	1.9e-11	Pectin lyase-like superfamily protein;(source:Araport11)
AT1G05675	19.5364	2.88251	0.641141	4.4959	6.93e-06	0.000519242	UDP-Glycosyltransferase superfamily protein;(source:Araport11)
AT1G05880	266.053	2.06907	0.182414	11.3427	8.06e-30	3.01e-26	RING/U-box superfamily protein;(source:Araport11)
AT1G05990	34.886	1.44495	0.448301	3.22317	0.00126781	0.0377329	EF hand calcium-binding protein family;(source:Araport11)
AT1G08860	19.5769	2.12738	0.615203	3.45801	0.000544182	0.0191455	Calcium-dependent phospholipid-binding Copine family protein;(source:Araport11)
AT1G09932	329.788	1.73351	0.382018	4.53778	5.69e-06	0.00043633	Phosphoglycerate mutase family protein;(source:Araport11)
AT1G10550	115.337	1.39466	0.266011	5.24287	1.58e-07	1.93e-05	xyloglucan:xyloglucosyl transferase 33;(source:Araport11)
AT1G11655	60.4065	1.40076	0.403692	3.46988	0.000520693	0.0184933	hypothetical protein;(source:Araport11)
AT1G11920	36.6682	2.16655	0.447113	4.84565	1.26e-06	0.000119515	Pectin lyase-like superfamily protein;(source:Araport11)
AT1G12040	4681.69	1.10762	0.254328	4.3551	1.33e-05	0.000923765	leucine-rich repeat/extensin 1;(source:Araport11)
AT1G13310	121.603	1.56981	0.254929	6.15782	7.38e-10	1.48e-07	Endosomal targeting BRO1-like domain-containing protein;(source:Araport11)
AT1G13420	1031.31	1.20182	0.11844	10.1471	3.41e-24	6.96e-21	sulfotransferase 4B;(source:Araport11)
AT1G13480	310.178	1.28735	0.212693	6.0526	1.43e-09	2.68e-07	hypothetical protein (DUF1262);(source:Araport11)
AT1G14550	319.843	1.90997	0.195586	9.7654	1.58e-22	2.46e-19	Peroxidase superfamily protein;(source:Araport11)
AT1G15010	39.466	1.83329	0.407562	4.49819	6.85e-06	0.0005154	mediator of RNA polymerase II transcription subunit;(source:Araport11)
AT1G15125	200.841	1.34682	0.184177	7.3126	2.62e-13	1.03e-10	S-adenosyl-L-methionine-dependent methyltransferases superfamily protein;(source:Araport11)
AT1G16225	43.3856	1.44799	0.370269	3.91065	9.2e-05	0.00461222	Target SNARE coiled-coil domain protein;(source:Araport11)
AT1G17615	10.915	5.67137	1.33401	4.25135	2.12e-05	0.00136447	Disease resistance protein (TIR-NBS class);(source:Araport11)
AT1G21120	1853.32	1.24166	0.382523	3.24597	0.00117051	0.0352584	O-methyltransferase family protein;(source:Araport11)
AT1G21230	23.7398	1.74119	0.498718	3.49133	0.000480625	0.0174293	wall associated kinase 5;(source:Araport11)
AT1G21240	151.684	1.30837	0.27507	4.75651	1.97e-06	0.000177284	wall associated kinase 3;(source:Araport11)
AT1G21250	100.451	1.23094	0.349025	3.52679	0.000420635	0.0157114	cell wall-associated kinase;(source:Araport11)
AT1G21270	87.5308	1.17259	0.278622	4.20853	2.57e-05	0.00160014	wall-associated kinase 2;(source:Araport11)
AT1G22290	19.5045	1.92827	0.57023	3.38156	0.000720748	0.0240367	14-3-3 family protein;(source:Araport11)
AT1G24485	83.8069	1.14653	0.27945	4.1028	4.08e-05	0.00230421	ER protein carbohydrate-binding protein;(source:Araport11)
AT1G25240	18.4861	4.48453	0.88097	5.09044	3.57e-07	3.96e-05	ENTH/VHS/GAT family protein;(source:Araport11)
AT1G26240	3016.38	1.72327	0.278572	6.18606	6.17e-10	1.25e-07	Proline-rich extensin-like family protein;(source:Araport11)
AT1G26360	123.211	1.69531	0.272885	6.21253	5.21e-10	1.08e-07	methyl esterase 13;(source:Araport11)
AT1G26380	2719.13	1.22129	0.381775	3.19897	0.00137919	0.0401937	FAD-binding Berberine family protein;(source:Araport11)
AT1G26390	3139.23	1.45465	0.307571	4.72946	2.25e-06	0.000198629	FAD-binding Berberine family protein;(source:Araport11)
AT1G29230	91.7219	1.10266	0.306485	3.59778	0.000320942	0.0126854	CBL-interacting protein kinase 18;(source:Araport11)
AT1G29540	27.5013	2.12873	0.492189	4.32501	1.53e-05	0.00103268	LOW protein: protein BOBBER-like protein;(source:Araport11)
AT1G32350	210.72	1.23284	0.244943	5.03318	4.82e-07	5.1e-05	alternative oxidase 1D;(source:Araport11)
AT1G32960	19.5447	2.26156	0.689461	3.28019	0.00103738	0.0322006	Subtilase family protein;(source:Araport11)
AT1G33870	43.4512	1.18298	0.365023	3.24085	0.00119176	0.0358022	P-loop containing nucleoside triphosphate hydrolases superfamily protein;(source:Araport11)
AT1G33890	45.8625	2.48583	0.416487	5.96856	2.39e-09	4.26e-07	Avirulence induced gene (AIG1) family protein;(source:Araport11)
AT1G34330	214.79	1.69949	0.20944	8.11445	4.88e-16	3.04e-13	pseudogene of Peroxidase superfamily protein;(source:Araport11)
AT1G34510	202.207	2.28071	0.232509	9.80912	1.03e-22	1.77e-19	Peroxidase superfamily protein;(source:Araport11)
AT1G34520	23.4547	2.14103	0.604336	3.54278	0.000395926	0.0150647	MBOAT (membrane bound O-acyl transferase) family protein;(source:Araport11)
AT1G34540	28.9376	2.09814	0.473514	4.43101	9.38e-06	0.000673716	cytochrome P450, family 94, subfamily D, polypeptide 1;(source:Araport11)
AT1G35210	93.0145	1.09761	0.313808	3.4977	0.000469294	0.0171292	hypothetical protein;(source:Araport11)
AT1G44130	123.184	1.51587	0.234351	6.4684	9.9e-11	2.49e-08	Eukaryotic aspartyl protease family protein;(source:Araport11)
AT1G48980	19.5122	2.0064	0.586473	3.42113	0.000623607	0.0216007	2-oxoglutarate (2OG) and Fe(II)-dependent oxygenase superfamily protein;(source:Araport11)
AT1G49100	67.149	1.6028	0.299987	5.3429	9.15e-08	1.18e-05	Leucine-rich repeat protein kinase family protein;(source:Araport11)
AT1G51870	80.4014	1.22552	0.273302	4.48412	7.32e-06	0.000537989	protein kinase family protein;(source:Araport11)
AT1G53620	181.558	1.31168	0.255915	5.12543	2.97e-07	3.4e-05	transmembrane protein;(source:Araport11)
AT1G54940	143.792	1.15887	0.256461	4.51869	6.22e-06	0.000473192	plant glycogenin-like starch initiation protein 4;(source:Araport11)
AT1G54970	383.86	2.88834	0.200642	14.3955	5.52e-47	6.19e-43	proline-rich protein 1;(source:Araport11)
AT1G55790	122.688	1.89809	0.309035	6.142	8.15e-10	1.57e-07	ferredoxin-fold anticodon-binding domain protein;(source:Araport11)
AT1G56240	54.2285	1.76021	0.380314	4.62831	3.69e-06	0.000300436	phloem protein 2-B13;(source:Araport11)
AT1G57630	77.3514	1.40574	0.315609	4.45405	8.43e-06	0.000613138	Toll-Interleukin-Resistance (TIR) domain family protein;(source:Araport11)
AT1G58320	315.559	1.23977	0.210075	5.90157	3.6e-09	6.26e-07	PLAC8 family protein;(source:Araport11)
AT1G59850	262.854	1.154	0.198496	5.8137	6.11e-09	1.01e-06	ARM repeat superfamily protein;(source:Araport11)
AT1G60050	68.1364	3.11382	0.380462	8.18433	2.74e-16	1.8e-13	Nodulin MtN21 /EamA-like transporter family protein;(source:Araport11)
AT1G60110	40.5621	1.64868	0.387799	4.25139	2.12e-05	0.00136447	Mannose-binding lectin superfamily protein;(source:Araport11)
AT1G61080	369.919	1.74539	0.498531	3.50106	0.000463419	0.0169743	Hydroxyproline-rich glycoprotein family protein;(source:Araport11)
AT1G61270	17.6409	2.20206	0.687553	3.20275	0.00136121	0.0397733	Transmembrane amino acid transporter family protein;(source:Araport11)
AT1G61550	117.064	1.40451	0.260843	5.38449	7.27e-08	9.66e-06	S-locus lectin protein kinase family protein;(source:Araport11)
AT1G62510	157.293	-1.16749	0.199938	-5.83928	5.24e-09	8.9e-07	Bifunctional inhibitor/lipid-transfer protein/seed storage 2S albumin superfamily protein;(source:Araport11)
AT1G63560	87.4328	1.19214	0.323065	3.69008	0.000224181	0.00966177
AT1G63600	100.944	1.57087	0.283616	5.53872	3.05e-08	4.38e-06	Receptor-like protein kinase-related family protein;(source:Araport11)
AT1G64160	20.9341	2.71254	0.726496	3.73373	0.000188665	0.00839558	Disease resistance-responsive (dirigent-like protein) family protein;(source:Araport11)
AT1G65485	98.5879	1.328	0.345676	3.84175	0.000122158	0.00586227	transposable_element_gene;(source:Araport11);pseudogene, similar to SAE1-S9-protein, blastp match of 45%25 identity and 1.4e-12 P-value to GP|4760708|dbj|BAA77394.1||AB012866 SAE1-S9-protein {Brassica rapa};(source:TAIR10)
AT1G66090	135.786	1.82586	0.269822	6.7669	1.32e-11	3.78e-09	Disease resistance protein (TIR-NBS class);(source:Araport11)
AT1G66780	20.8275	1.69412	0.535131	3.1658	0.00154655	0.0435424	MATE efflux family protein;(source:Araport11)
AT1G67000	96.1734	1.02573	0.266243	3.85261	0.000116865	0.00564454	Protein kinase superfamily protein;(source:Araport11)
AT1G67270	194.232	1.38037	0.207542	6.65105	2.91e-11	7.67e-09	Zinc-finger domain of monoamine-oxidase A repressor R1 protein;(source:Araport11)
AT1G68290	5.55495	4.65457	1.46855	3.1695	0.00152699	0.0432635	endonuclease 2;(source:Araport11)
AT1G72890	467.695	1.16261	0.159114	7.30677	2.74e-13	1.06e-10	Disease resistance protein (TIR-NBS class);(source:Araport11)
AT1G73805	100.773	1.2892	0.314987	4.09286	4.26e-05	0.00238724	Calmodulin binding protein-like protein;(source:Araport11)
AT1G74080	376.191	1.16152	0.182356	6.36952	1.9e-10	4.43e-08	myb domain protein 122;(source:Araport11)
AT1G74710	482.891	1.26468	0.146634	8.62474	6.42e-18	5.54e-15	ADC synthase superfamily protein;(source:Araport11)
AT1G75160	54.6123	1.84934	0.340364	5.43342	5.53e-08	7.55e-06	DUF620 family protein (DUF620);(source:Araport11)
AT1G76650	126.005	1.22305	0.24685	4.95464	7.25e-07	7.22e-05	calmodulin-like 38;(source:Araport11)
AT1G77210	17.1983	2.31877	0.662038	3.50246	0.000460977	0.016936	sugar transporter 14;(source:Araport11)
AT1G77760	3263.85	1.059	0.252278	4.19773	2.7e-05	0.00165535	nitrate reductase 1;(source:Araport11)
AT1G79250	52.413	1.29506	0.333742	3.88041	0.00010428	0.00512502	AGC kinase 1.7;(source:Araport11)
AT1G79680	252.094	1.08892	0.234589	4.64184	3.45e-06	0.000286633	WALL ASSOCIATED KINASE (WAK)-LIKE 10;(source:Araport11)
AT1G79860	88.6648	1.77982	0.283225	6.28412	3.3e-10	7.32e-08	RHO guanyl-nucleotide exchange factor 12;(source:Araport11)
AT2G02930	208.625	1.40268	0.223901	6.26474	3.73e-10	8.21e-08	glutathione S-transferase F3;(source:Araport11)
AT2G17040	20.9422	2.72221	0.605811	4.49349	7.01e-06	0.000523409	NAC domain containing protein 36;(source:Araport11)
AT2G18690	1650.67	1.09	0.324544	3.35854	0.00078355	0.025846	transmembrane protein;(source:Araport11)
AT2G19190	81.0889	1.10293	0.329555	3.34673	0.000817705	0.0267137	FLG22-induced receptor-like kinase 1;(source:Araport11)
AT2G19800	5729.01	-1.51239	0.0864096	-17.5026	1.37e-68	3.07e-64	myo-inositol oxygenase 2;(source:Araport11)
AT2G20142	149.163	1.12997	0.205394	5.50147	3.77e-08	5.31e-06	Toll-Interleukin-Resistance (TIR) domain family protein;(source:Araport11)
AT2G20520	169.513	2.36166	0.245383	9.62437	6.31e-22	7.19e-19	FASCICLIN-like arabinogalactan 6;(source:Araport11)
AT2G20880	16.331	-1.94673	0.606511	-3.20972	0.00132865	0.0390767	Integrase-type DNA-binding superfamily protein;(source:Araport11)
AT2G22290	41.5721	1.2582	0.393421	3.1981	0.00138335	0.0402627	RAB GTPase homolog H1D;(source:Araport11)
AT2G22950	29.81	1.50314	0.455611	3.29917	0.000969725	0.0305232	Cation transporter/ E1-E2 ATPase family protein;(source:Araport11)
AT2G23170	483.404	1.07783	0.175075	6.15639	7.44e-10	1.48e-07	Auxin-responsive GH3 family protein;(source:Araport11)
AT2G23260	39.9722	1.72766	0.473274	3.65045	0.000261784	0.0109252	UDP-glucosyl transferase 84B1;(source:Araport11)
AT2G24720	1038.93	1.16802	0.288501	4.04859	5.15e-05	0.00283723	glutamate receptor 2.2;(source:Araport11)
AT2G24750	13.7663	2.45877	0.714836	3.43963	0.000582517	0.02024	pseudogene of glutamate receptor 2.2;(source:Araport11)
AT2G24980	3042.11	1.9379	0.384142	5.04474	4.54e-07	4.82e-05	Proline-rich extensin-like family protein;(source:Araport11)
AT2G25150	164.157	1.07942	0.258079	4.18251	2.88e-05	0.00173224	HXXXD-type acyl-transferase family protein;(source:Araport11)
AT2G25240	217.956	1.12761	0.236887	4.76015	1.93e-06	0.000174817	Serine protease inhibitor (SERPIN) family protein;(source:Araport11)
AT2G26560	2481.94	1.63648	0.429789	3.80764	0.000140299	0.00656418	phospholipase A 2A;(source:Araport11)
AT2G27440	40.3174	1.35575	0.400912	3.38167	0.000720475	0.0240367	pseudogene of Rho GTPase activating protein with PAK-box/P21-Rho-binding domain-containing protein;(source:Araport11)
AT2G28270	56.7335	1.51151	0.329777	4.58342	4.57e-06	0.000360972	Cysteine/Histidine-rich C1 domain family protein;(source:Araport11)
AT2G29000	30.4664	2.84299	0.529218	5.37205	7.78e-08	1.03e-05	Leucine-rich repeat protein kinase family protein;(source:Araport11)
AT2G29220	274.448	4.32121	0.606207	7.12827	1.02e-12	3.62e-10	Concanavalin A-like lectin protein kinase family protein;(source:Araport11)
AT2G29250	22.6311	5.83752	1.12586	5.18493	2.16e-07	2.54e-05	Concanavalin A-like lectin protein kinase family protein;(source:Araport11)
AT2G30750	12262.2	1.12035	0.357017	3.13809	0.00170051	0.0464192	cytochrome P450 family 71 polypeptide;(source:Araport11)
AT2G30770	109.363	2.03074	0.287729	7.05785	1.69e-12	5.92e-10	cytochrome P450 family 71 polypeptide;(source:Araport11)
AT2G31083	57.2429	-1.24855	0.377952	-3.30347	0.000954962	0.0301432	CLAVATA3/ESR-RELATED 5;(source:Araport11)
AT2G31865	615.4	1.2637	0.147318	8.57799	9.65e-18	7.73e-15	poly(ADP-ribose) glycohydrolase 2;(source:Araport11)
AT2G32140	191.639	1.12047	0.211558	5.29628	1.18e-07	1.49e-05	transmembrane receptor;(source:Araport11)
AT2G35990	100.491	1.68434	0.338808	4.97135	6.65e-07	6.8e-05	Putative lysine decarboxylase family protein;(source:Araport11)
AT2G36770	41.1745	1.93108	0.463261	4.16846	3.07e-05	0.00182786	UDP-Glycosyltransferase superfamily protein;(source:Araport11)
AT2G37830	184.826	1.58587	0.229202	6.91907	4.55e-12	1.48e-09	pseudogene of glycine-rich protein;(source:Araport11)
AT2G38490	44.791	1.44738	0.393276	3.68032	0.000232945	0.0099073	CBL-interacting Serine/Threonine-kinase;(source:Araport11)
AT2G38790	127.064	1.0213	0.249503	4.09334	4.25e-05	0.00238724	hypothetical protein;(source:Araport11)
AT2G38870	1378.67	1.20447	0.112503	10.7061	9.53e-27	2.37e-23	Serine protease inhibitor, potato inhibitor I-type family protein;(source:Araport11)
AT2G40740	56.6748	1.17248	0.332019	3.53136	0.000413424	0.0155197	WRKY DNA-binding protein 55;(source:Araport11)
AT2G41100	2022.44	1.35899	0.429559	3.16368	0.00155789	0.0437217	Calcium-binding EF hand family protein;(source:Araport11)
AT2G41810	43.001	1.65694	0.401628	4.12557	3.7e-05	0.00213605	imidazolonepropionase (Protein of unknown function, DUF642);(source:Araport11)
AT2G41850	50.1955	1.3767	0.342873	4.0152	5.94e-05	0.00320749	polygalacturonase ADPG2-like protein;(source:Araport11)
AT2G43590	2244.22	1.12013	0.284117	3.94249	8.06e-05	0.00407958	Chitinase family protein;(source:Araport11)
AT2G43620	130.464	1.87162	0.237807	7.87033	3.54e-15	2.14e-12	Chitinase family protein;(source:Araport11)
AT2G45760	141.305	2.88069	0.295654	9.74347	1.97e-22	2.76e-19	BON association protein 2;(source:Araport11)
AT2G46400	78.6093	1.83986	0.296054	6.21459	5.15e-10	1.08e-07	WRKY DNA-binding protein 46;(source:Araport11)
AT2G46860	172.983	1.22799	0.213694	5.74647	9.11e-09	1.44e-06	pyrophosphorylase 3;(source:Araport11)
AT2G47550	849.709	1.33832	0.103072	12.9842	1.5e-38	8.42e-35	Plant invertase/pectin methylesterase inhibitor superfamily;(source:Araport11)
AT3G01345	10.0036	-4.02274	1.08569	-3.70523	0.000211203	0.00919082	Expressed protein;(source:Araport11)
AT3G01730	50.936	1.35937	0.34335	3.95914	7.52e-05	0.00387525	transmembrane protein;(source:Araport11)
AT3G02840	75.549	1.64205	0.355047	4.62489	3.75e-06	0.000303228	ARM repeat superfamily protein;(source:Araport11)
AT3G03670	198.846	1.88712	0.244453	7.71977	1.17e-14	6.53e-12	Peroxidase superfamily protein;(source:Araport11)
AT3G06640	49.0737	1.275	0.338533	3.76625	0.000165715	0.0075027	PAS domain-containing protein tyrosine kinase family protein;(source:Araport11)
AT3G07490	50.5048	1.8876	0.410634	4.5968	4.29e-06	0.00033975	ARF-GAP domain 11;(source:Araport11)
AT3G10710	789.128	1.07374	0.127034	8.45235	2.85e-17	2.13e-14	root hair specific 12;(source:Araport11)
AT3G13433	23.1799	2.39409	0.591919	4.04463	5.24e-05	0.00287862	transmembrane protein;(source:Araport11)
AT3G15500	108.967	1.19509	0.333057	3.58825	0.0003329	0.0130203	NAC domain containing protein 3;(source:Araport11)
AT3G15700	134.041	1.02684	0.257869	3.98201	6.83e-05	0.00359095	P-loop containing nucleoside triphosphate hydrolases superfamily protein;(source:Araport11)
AT3G16530	563.249	1.1489	0.170503	6.7383	1.6e-11	4.55e-09	Legume lectin family protein;(source:Araport11)
AT3G20360	193.896	1.2984	0.187113	6.93914	3.94e-12	1.32e-09	TRAF-like family protein;(source:Araport11)
AT3G20557	51.8217	1.277	0.35189	3.62896	0.00028456	0.01168	hypothetical protein;(source:Araport11)
AT3G22910	149.835	1.06005	0.246498	4.30042	1.7e-05	0.00112367	ATPase E1-E2 type family protein / haloacid dehalogenase-like hydrolase family protein;(source:Araport11)
AT3G23120	20.0178	2.79032	0.632899	4.4088	1.04e-05	0.000741895	receptor like protein 38;(source:Araport11)
AT3G23250	206.409	1.0921	0.23283	4.69055	2.72e-06	0.000233062	myb domain protein 15;(source:Araport11)
AT3G24510	66.5091	2.15061	0.352952	6.09321	1.11e-09	2.12e-07	Defensin-like (DEFL) family protein;(source:Araport11)
AT3G26200	32.0514	4.50825	0.700724	6.43371	1.25e-10	3.05e-08	cytochrome P450, family 71, subfamily B, polypeptide 22;(source:Araport11)
AT3G28580	370.212	1.45713	0.2035	7.16034	8.05e-13	2.91e-10	P-loop containing nucleoside triphosphate hydrolases superfamily protein;(source:Araport11)
AT3G28930	208.739	1.18383	0.203816	5.80834	6.31e-09	1.03e-06	AIG2-like (avirulence induced gene) family protein;(source:Araport11)
AT3G29000	125.273	1.1164	0.290839	3.83855	0.000123763	0.00591398	Calcium-binding EF-hand family protein;(source:Araport11)
AT3G31450	4.57084	5.36434	1.69746	3.16021	0.00157657	0.0440554	transposable_element_gene;(source:Araport11);Mutator-like transposase family, has a 9.3e-64 P-value blast match to O80466 /172-336 Pfam PF03108 MuDR family transposase (MuDr-element domain);(source:TAIR10)
AT3G46370	49.5282	2.12185	0.469594	4.51847	6.23e-06	0.000473192	Leucine-rich repeat protein kinase family protein;(source:Araport11)
AT3G47740	167.083	1.06109	0.277163	3.82839	0.000128982	0.00611126	ABC2 homolog 2;(source:Araport11)
AT3G48640	107.868	2.34173	0.287519	8.14462	3.8e-16	2.44e-13	transmembrane protein;(source:Araport11)
AT3G48650	29.1448	1.74449	0.524678	3.32487	0.000884591	0.0284662	pseudogene of pectinesterase;(source:Araport11)
AT3G49110	36.7094	1.28979	0.391033	3.29842	0.000972313	0.0305617	peroxidase CA;(source:Araport11)
AT3G49960	944.872	1.4518	0.143763	10.0986	5.61e-24	1.05e-20	Peroxidase superfamily protein;(source:Araport11)
AT3G50160	9.37021	3.90625	1.07383	3.63769	0.000275097	0.0113963	transmembrane protein, putative (DUF247);(source:Araport11)
AT3G53590	30.9659	2.12154	0.50266	4.22062	2.44e-05	0.00152942	LRR receptor-like Serine/Threonine-kinase;(source:Araport11)
AT3G54580	37585.1	1.00568	0.29072	3.45929	0.000541607	0.0190848	Proline-rich extensin-like family protein;(source:Araport11)
AT3G54590	15555.7	1.243	0.314947	3.9467	7.92e-05	0.00402661	hydroxyproline-rich glycoprotein;(source:Araport11)
AT3G55790	213.847	1.43934	0.257202	5.59614	2.19e-08	3.32e-06	transmembrane protein;(source:Araport11)
AT3G56710	83.2221	1.15571	0.282985	4.08398	4.43e-05	0.00247415	sigma factor binding protein 1;(source:Araport11)
AT3G60120	90.8357	2.36371	0.34585	6.83451	8.23e-12	2.49e-09	beta glucosidase 27;(source:Araport11)
AT3G60140	1317.24	1.77489	0.454685	3.90356	9.48e-05	0.00470359	Glycosyl hydrolase superfamily protein;(source:Araport11)
AT3G60270	244.419	1.13822	0.210446	5.40862	6.35e-08	8.52e-06	Cupredoxin superfamily protein;(source:Araport11)
AT3G60280	380.953	1.56876	0.201079	7.80169	6.11e-15	3.6e-12	uclacyanin 3;(source:Araport11)
AT3G60470	262.511	1.02691	0.217836	4.71414	2.43e-06	0.00021167	transmembrane protein, putative (DUF247);(source:Araport11)
AT3G62680	4893.91	1.37128	0.283669	4.83408	1.34e-06	0.000125426	proline-rich protein 3;(source:Araport11)
AT4G00130	5.85529	5.76593	1.50478	3.83174	0.000127242	0.0060544	DNA-binding storekeeper protein-related transcriptional regulator;(source:Araport11)
AT4G01830	61.1832	2.58191	0.351308	7.34943	1.99e-13	8.11e-11	P-glycoprotein 5;(source:Araport11)
AT4G01890	72.9645	1.28885	0.297589	4.33099	1.48e-05	0.00101115	Pectin lyase-like superfamily protein;(source:Araport11)
AT4G02270	1922	1.34944	0.24469	5.5149	3.49e-08	4.98e-06	root hair specific 13;(source:Araport11)
AT4G02520	6242.16	1.17562	0.233023	5.04508	4.53e-07	4.82e-05	glutathione S-transferase PHI 2;(source:Araport11)
AT4G04480	17.5976	2.64501	0.733143	3.60777	0.000308839	0.0124486	F-box protein with a domain protein;(source:Araport11)
AT4G04540	8.67722	4.38839	1.25657	3.49236	0.000478765	0.01739	cysteine-rich RLK (RECEPTOR-like protein kinase) 39;(source:Araport11)
AT4G08380	4.51287	5.37003	1.54275	3.48081	0.0004999	0.0178991	Proline-rich extensin-like family protein;(source:Araport11)
AT4G08400	582.951	1.26941	0.399225	3.17969	0.00147432	0.042469	Proline-rich extensin-like family protein;(source:Araport11)
AT4G08410	982.487	1.52783	0.324231	4.71215	2.45e-06	0.000212914	Proline-rich extensin-like family protein;(source:Araport11)
AT4G10010	15.0633	3.86406	0.854844	4.52019	6.18e-06	0.000472578	Protein kinase superfamily protein;(source:Araport11)
AT4G10530	116.654	2.44288	0.256646	9.51845	1.76e-21	1.88e-18	Subtilase family protein;(source:Araport11)
AT4G10540	5.73471	4.75254	1.50781	3.15196	0.00162179	0.0450384	Subtilase family protein;(source:Araport11)
AT4G11070	34.1866	2.17056	0.502894	4.31614	1.59e-05	0.00106539	WRKY family transcription factor;(source:Araport11)
AT4G11340	59.8446	2.95649	0.395377	7.47765	7.57e-14	3.61e-11	Disease resistance protein (TIR-NBS-LRR class) family;(source:Araport11)
AT4G11470	47.2651	1.37939	0.343989	4.00997	6.07e-05	0.00326361	cysteine-rich RLK (RECEPTOR-like protein kinase) 31;(source:Araport11)
AT4G11480	134.097	1.00662	0.234653	4.28982	1.79e-05	0.00116836	cysteine-rich RLK (RECEPTOR-like protein kinase) 32;(source:Araport11)
AT4G13390	2010.06	2.69946	0.322101	8.38079	5.26e-17	3.8e-14	Proline-rich extensin-like family protein;(source:Araport11)
AT4G13420	99.6991	1.82711	0.272514	6.70464	2.02e-11	5.59e-09	high affinity K+ transporter 5;(source:Araport11)
AT4G14365	319.052	1.79558	0.208875	8.59645	8.22e-18	6.82e-15	hypothetical protein;(source:Araport11)
AT4G14630	3223.75	2.07761	0.270127	7.69122	1.46e-14	7.97e-12	germin-like protein 9;(source:Araport11)
AT4G14860	35.5315	2.05692	0.532959	3.85944	0.000113648	0.00550102	ovate family protein 11;(source:Araport11)
AT4G15360	37.13	2.07447	0.467699	4.43548	9.19e-06	0.000664145	cytochrome P450, family 705, subfamily A, polypeptide 3;(source:Araport11)
AT4G15370	18.1082	2.40316	0.630053	3.81422	0.000136615	0.00643211	baruol synthase 1;(source:Araport11)
AT4G18195	38.7889	2.14601	0.430949	4.97972	6.37e-07	6.61e-05	purine permease 8;(source:Araport11)
AT4G18197	469.088	1.07383	0.162552	6.60606	3.95e-11	1.03e-08	purine permease 7;(source:Araport11)
AT4G19680	601.58	1.3413	0.153072	8.76252	1.91e-18	1.78e-15	iron regulated transporter 2;(source:Araport11)
AT4G20160	95.7462	1.1432	0.288165	3.96716	7.27e-05	0.00378201	golgin family A protein;(source:Araport11)
AT4G20190	55.4659	1.11876	0.350225	3.19441	0.00140115	0.0406751	hypothetical protein;(source:Araport11)
AT4G20450	200.716	1.34978	0.221946	6.08158	1.19e-09	2.26e-07	Leucine-rich repeat protein kinase family protein;(source:Araport11)
AT4G21250	67.2788	1.99345	0.308507	6.46159	1.04e-10	2.58e-08	Sulfite exporter TauE/SafE family protein;(source:Araport11)
AT4G22030	74.2354	2.22775	0.709621	3.13935	0.00169323	0.0462768	F-box protein with a domain protein;(source:Araport11)
AT4G22080	369.072	1.38761	0.19373	7.16261	7.92e-13	2.91e-10	root hair specific 14;(source:Araport11)
AT4G22710	179.044	1.60435	0.249402	6.43279	1.25e-10	3.05e-08	cytochrome P450, family 706, subfamily A, polypeptide 2;(source:Araport11)
AT4G23030	34.4088	1.84989	0.426566	4.33672	1.45e-05	0.000990315	MATE efflux family protein;(source:Araport11)
AT4G23810	242.437	1.07044	0.157902	6.77912	1.21e-11	3.52e-09	WRKY family transcription factor;(source:Araport11)
AT4G24170	47.2665	1.69998	0.42921	3.96071	7.47e-05	0.00385878	ATP binding microtubule motor family protein;(source:Araport11)
AT4G25220	458.702	2.3607	0.588656	4.01033	6.06e-05	0.00326361	root hair specific 15;(source:Araport11)
AT4G25790	380.742	1.59273	0.192851	8.25887	1.47e-16	1.03e-13	CAP (Cysteine-rich secretory proteins, Antigen 5, and Pathogenesis-related 1 protein) superfamily protein;(source:Araport11)
AT4G25820	2586.92	1.16765	0.222304	5.25248	1.5e-07	1.84e-05	xyloglucan endotransglucosylase/hydrolase 14;(source:Araport11)
AT4G28420	38.813	2.97957	0.468565	6.35892	2.03e-10	4.69e-08	Tyrosine transaminase family protein;(source:Araport11)
AT4G28460	228.129	1.15046	0.240644	4.78073	1.75e-06	0.000159769	transmembrane protein;(source:Araport11)
AT4G28850	95.6995	4.46169	1.01702	4.38701	1.15e-05	0.000809905	xyloglucan endotransglucosylase/hydrolase 26;(source:Araport11)
AT4G29450	50.423	2.13583	0.383703	5.56636	2.6e-08	3.81e-06	Leucine-rich repeat protein kinase family protein;(source:Araport11)
AT4G30320	226.606	1.34324	0.180085	7.45889	8.73e-14	3.91e-11	CAP (Cysteine-rich secretory proteins, Antigen 5, and Pathogenesis-related 1 protein) superfamily protein;(source:Araport11)
AT4G31970	3007.18	1.76412	0.325411	5.42119	5.92e-08	8.04e-06	cytochrome P450, family 82, subfamily C, polypeptide 2;(source:Araport11)
AT4G33730	266.369	1.38577	0.215823	6.42084	1.36e-10	3.23e-08	CAP (Cysteine-rich secretory proteins, Antigen 5, and Pathogenesis-related 1 protein) superfamily protein;(source:Araport11)
AT4G34380	95.4433	1.7154	0.312133	5.49573	3.89e-08	5.45e-06	Transducin/WD40 repeat-like superfamily protein;(source:Araport11)
AT4G34400	18.1683	2.75224	0.640275	4.29853	1.72e-05	0.00112998	AP2/B3-like transcriptional factor family protein;(source:Araport11)
AT4G35180	40.1226	1.51671	0.470316	3.22488	0.00126024	0.0376075	LYS/HIS transporter 7;(source:Araport11)
AT4G37390	2879.54	2.09487	0.301494	6.9483	3.7e-12	1.26e-09	Auxin-responsive GH3 family protein;(source:Araport11)
AT4G38560	20.2554	3.25727	0.690377	4.7181	2.38e-06	0.000208403	phospholipase-like protein (PEARLI 4) family protein;(source:Araport11)
AT4G39830	262.552	1.05736	0.190544	5.54919	2.87e-08	4.18e-06	Cupredoxin superfamily protein;(source:Araport11)
AT4G40090	2954.36	1.02564	0.249466	4.11134	3.93e-05	0.0022434	arabinogalactan protein 3;(source:Araport11)
AT5G02390	52.1403	1.45448	0.360164	4.03837	5.38e-05	0.00292782	TRM32-like protein (DUF3741);(source:Araport11)
AT5G04730	53.9073	1.7917	0.368565	4.86128	1.17e-06	0.000112182	Ankyrin-repeat containing protein;(source:Araport11)
AT5G04781	16.4364	-1.87478	0.597171	-3.13944	0.0016927	0.0462768	pseudogene of Sec14p-like phosphatidylinositol transfer family protein;(source:Araport11)
AT5G04960	2129.48	1.07819	0.212729	5.06835	4.01e-07	4.39e-05	Plant invertase/pectin methylesterase inhibitor superfamily;(source:Araport11)
AT5G06630	2772.97	1.80351	0.353837	5.09701	3.45e-07	3.87e-05	proline-rich extensin-like family protein;(source:Araport11)
AT5G06640	6516.27	1.9636	0.414481	4.73749	2.16e-06	0.000191675	Proline-rich extensin-like family protein;(source:Araport11)
AT5G06990	136.256	1.25219	0.234287	5.34468	9.06e-08	1.17e-05	MIZU-KUSSEI-like protein (Protein of unknown function, DUF617);(source:Araport11)
AT5G07760	55.4807	1.53477	0.352424	4.35488	1.33e-05	0.000923765	formin homology 2 domain-containing protein / FH2 domain-containing protein;(source:Araport11)
AT5G11140	15.0605	2.20282	0.668464	3.29535	0.000983007	0.0307684	phospholipase-like protein (PEARLI 4) family protein;(source:Araport11)
AT5G13320	743.937	2.26525	0.161385	14.0363	9.34e-45	6.98e-41	Auxin-responsive GH3 family protein;(source:Araport11)
AT5G17350	80.2228	1.14124	0.268876	4.2445	2.19e-05	0.00140283	hypothetical protein;(source:Araport11)
AT5G17780	53.6492	1.22094	0.374621	3.25915	0.00111748	0.0339807	alpha/beta-Hydrolases superfamily protein;(source:Araport11)
AT5G18350	160.413	1.40826	0.27564	5.10906	3.24e-07	3.65e-05	Disease resistance protein (TIR-NBS-LRR class) family;(source:Araport11)
AT5G19800	209.771	1.12749	0.186385	6.04927	1.46e-09	2.72e-07	hydroxyproline-rich glycoprotein family protein;(source:Araport11)
AT5G19810	39.0343	1.31134	0.408069	3.21353	0.00131114	0.0387139	Proline-rich extensin-like family protein;(source:Araport11)
AT5G19890	23.5949	2.03283	0.590092	3.44493	0.000571198	0.0199084	Peroxidase superfamily protein;(source:Araport11)
AT5G20230	63.5764	1.34533	0.3403	3.95338	7.71e-05	0.00393371	blue-copper-binding protein;(source:Araport11)
AT5G21100	70.3586	1.08764	0.283466	3.83692	0.000124585	0.0059406	Plant L-ascorbate oxidase;(source:Araport11)
AT5G21120	18.5025	2.68404	0.671299	3.99827	6.38e-05	0.00341281	ETHYLENE-INSENSITIVE3-like 2;(source:Araport11)
AT5G21130	38.738	1.36985	0.408265	3.3553	0.00079279	0.0260135	Late embryogenesis abundant (LEA) hydroxyproline-rich glycoprotein family;(source:Araport11)
AT5G22300	98.464	1.8375	0.348329	5.27518	1.33e-07	1.63e-05	nitrilase 4;(source:Araport11)
AT5G22410	472.663	1.53382	0.126784	12.0979	1.08e-33	4.85e-30	root hair specific 18;(source:Araport11)
AT5G23030	117.085	1.01768	0.271313	3.75093	0.000176181	0.007881	tetraspanin12;(source:Araport11)
AT5G23980	581.494	1.54544	0.151137	10.2254	1.53e-24	3.42e-21	ferric reduction oxidase 4;(source:Araport11)
AT5G24110	67.1851	2.46352	0.340018	7.24525	4.32e-13	1.64e-10	WRKY DNA-binding protein 30;(source:Araport11)
AT5G24140	567.713	1.85954	0.166182	11.1897	4.58e-29	1.47e-25	squalene monooxygenase 2;(source:Araport11)
AT5G25260	636.211	1.84298	0.50114	3.67757	0.000235464	0.00997538	SPFH/Band 7/PHB domain-containing membrane-associated protein family;(source:Araport11)
AT5G26080	61.2252	1.75712	0.336979	5.21433	1.84e-07	2.21e-05	proline-rich family protein;(source:Araport11)
AT5G26320	183.265	1.77036	0.199166	8.88887	6.17e-19	6.02e-16	TRAF-like family protein;(source:Araport11)
AT5G26920	3160.06	1.6174	0.50832	3.18185	0.00146339	0.0422085	Cam-binding protein 60-like G;(source:Araport11)
AT5G35190	3669.82	1.65222	0.318137	5.19342	2.06e-07	2.45e-05	proline-rich extensin-like family protein;(source:Araport11)
AT5G36270	59.1746	1.28643	0.327231	3.93126	8.45e-05	0.0042557	pseudogene of dehydroascorbate reductase 2;(source:Araport11)
AT5G37450	196.594	1.06582	0.21878	4.87164	1.11e-06	0.000106914	Leucine-rich repeat protein kinase family protein;(source:Araport11)
AT5G37840	31.2707	2.00549	0.477624	4.19888	2.68e-05	0.00165535	plastid movement impaired protein;(source:Araport11)
AT5G38940	453.99	1.72164	0.158195	10.883	1.39e-27	3.89e-24	RmlC-like cupins superfamily protein;(source:Araport11)
AT5G40590	423.489	1.45212	0.150579	9.64358	5.23e-22	6.52e-19	Cysteine/Histidine-rich C1 domain family protein;(source:Araport11)
AT5G40990	709.565	1.34657	0.307656	4.37687	1.2e-05	0.000845845	GDSL lipase 1;(source:Araport11)
AT5G41730	67.9691	1.02436	0.288652	3.54879	0.000387009	0.0148515	Protein kinase family protein;(source:Araport11)
AT5G41740	406.953	1.29298	0.176552	7.32348	2.42e-13	9.67e-11	Disease resistance protein (TIR-NBS-LRR class) family;(source:Araport11)
AT5G41750	1824.1	1.35322	0.387977	3.48788	0.000486867	0.0175421	Disease resistance protein (TIR-NBS-LRR class) family;(source:Araport11)
AT5G42380	103.257	1.05459	0.335082	3.14727	0.00164805	0.0455981	calmodulin like 37;(source:Araport11)
AT5G42600	637.799	-1.17051	0.119911	-9.76151	1.65e-22	2.46e-19	marneral synthase;(source:Araport11)
AT5G43590	30.5869	1.50233	0.452883	3.31726	0.000909053	0.0291767	Acyl transferase/acyl hydrolase/lysophospholipase superfamily protein;(source:Araport11)
AT5G45240	82.9715	1.78626	0.277853	6.42879	1.29e-10	3.1e-08	Disease resistance protein (TIR-NBS-LRR class);(source:Araport11)
AT5G46870	144.654	1.03578	0.218214	4.74664	2.07e-06	0.000183931	RNA-binding (RRM/RBD/RNP motifs) family protein;(source:Araport11)
AT5G47220	75.6873	1.46106	0.301539	4.84535	1.26e-06	0.000119515	ethylene responsive element binding factor 2;(source:Araport11)
AT5G47450	1856.99	-1.27339	0.319592	-3.98443	6.76e-05	0.00357147	tonoplast intrinsic protein 2;(source:Araport11)
AT5G47850	80.1726	1.3365	0.268968	4.96899	6.73e-07	6.86e-05	CRINKLY4 related 4;(source:Araport11)
AT5G49080	1836.02	1.92789	0.320467	6.01589	1.79e-09	3.29e-07	transposable_element_gene;(source:Araport11);similar to proline-rich extensin-like family protein [Arabidopsis thaliana] (TAIR:AT5G06640.1);(source:TAIR10)
AT5G49770	861.138	1.26951	0.265324	4.78475	1.71e-06	0.000157889	Leucine-rich repeat protein kinase family protein;(source:Araport11)
AT5G52710	31.5401	1.92675	0.516065	3.73354	0.000188808	0.00839558	Copper transport protein family;(source:Araport11)
AT5G52720	25.3463	2.02926	0.540851	3.75198	0.000175442	0.00786367	Copper transport protein family;(source:Araport11)
AT5G54490	289.804	1.30978	0.175339	7.47	8.02e-14	3.67e-11	pinoid-binding protein 1;(source:Araport11)
AT5G54710	85.0619	2.37529	0.321979	7.37715	1.62e-13	6.88e-11	Ankyrin repeat family protein;(source:Araport11)
AT5G54720	26.5655	1.59562	0.47298	3.37354	0.000742074	0.0247112	Ankyrin repeat family protein;(source:Araport11)
AT5G57530	274.728	1.45661	0.228459	6.3758	1.82e-10	4.29e-08	xyloglucan endotransglucosylase/hydrolase 12;(source:Araport11)
AT5G57540	150.302	2.39763	0.249166	9.6226	6.42e-22	7.19e-19	xyloglucan endotransglucosylase/hydrolase 13;(source:Araport11)
AT5G58120	187.211	1.29325	0.205007	6.30833	2.82e-10	6.32e-08	Disease resistance protein (TIR-NBS-LRR class) family;(source:Araport11)
AT5G60350	36.1949	2.50521	0.517025	4.84543	1.26e-06	0.000119515	hypothetical protein;(source:Araport11)
AT5G63270	107.269	1.56253	0.247681	6.30864	2.81e-10	6.32e-08	RPM1-interacting protein 4 (RIN4) family protein;(source:Araport11)
AT5G64110	153.383	1.34208	0.223753	5.99801	2e-09	3.61e-07	Peroxidase superfamily protein;(source:Araport11)
AT5G64890	119.086	1.10666	0.27028	4.0945	4.23e-05	0.00238233	elicitor peptide 2 precursor;(source:Araport11)
AT5G65500	133.047	1.12655	0.263304	4.2785	1.88e-05	0.00122228	U-box domain-containing protein kinase family protein;(source:Araport11)
AT5G66890	32.2395	2.2204	0.475634	4.66829	3.04e-06	0.000257822	Leucine-rich repeat (LRR) family protein;(source:Araport11)
AT5G67400	3632.04	1.28977	0.251652	5.12523	2.97e-07	3.4e-05	root hair specific 19;(source:Araport11)
ATCG01210	50.2307	3.98178	0.53273	7.47429	7.76e-14	3.62e-11	rRNA;(source:Araport11)
* DEGs (adjusted p value (Padj < 0.05), fold change (FC) ratio (|log2FC| ≥1)) defined by comparing Col-0_WCS365 versus Col-0_buffer
* Yellow color highlighted DEGs assigned to GO term defense response [GO:0006952]

### Sheet: GO terms
Significant GO terms in response to P. fluorescens WCS365
source	term_name	term_id	adjusted_p_value	negative_log10_of_adjusted_p_value	term_size	query_size	intersection_size	effective_domain_size	intersections
GO:BP	defense response	GO:0006952	5.00881e-10	9.30027	1790	239	54	23093	AT2G29250,AT1G17615,AT2G29220,AT2G45760,AT5G13320,AT1G32960,AT5G66890,AT3G24510,AT1G08860,AT2G30770,AT2G43620,AT2G46400,AT1G15010,AT1G66090,AT5G45240,AT4G31970,AT2G26560,AT5G26920,AT4G25790,AT5G43590,AT5G47220,AT5G18350,AT1G57630,AT1G61550,AT4G33730,AT4G11470,AT5G41750,AT5G40990,AT4G30320,AT5G58120,AT5G41740,AT3G49110,AT1G73805,AT1G74710,AT2G31865,AT1G21250,AT1G02930,AT2G38870,AT4G02520,AT1G72890…
GO:BP	cellular response to hypoxia	GO:0071456	8.65527e-10	9.06272	242	239	20	23093	AT5G13320,AT1G05880,AT1G14550,AT3G03670,AT2G46400,AT1G15010,AT1G66090,AT4G31970,AT2G26560,AT5G26920,AT3G55790,AT1G57630,AT2G41100,AT5G20230,AT1G53620,AT5G54490,AT5G58120,AT1G76650,AT1G26380,AT5G42380
GO:BP	cellular response to decreased oxygen levels	GO:0036294	1.0088e-09	8.9962	244	239	20	23093	AT5G13320,AT1G05880,AT1G14550,AT3G03670,AT2G46400,AT1G15010,AT1G66090,AT4G31970,AT2G26560,AT5G26920,AT3G55790,AT1G57630,AT2G41100,AT5G20230,AT1G53620,AT5G54490,AT5G58120,AT1G76650,AT1G26380,AT5G42380
GO:BP	cellular response to oxygen levels	GO:0071453	1.0088e-09	8.9962	244	239	20	23093	AT5G13320,AT1G05880,AT1G14550,AT3G03670,AT2G46400,AT1G15010,AT1G66090,AT4G31970,AT2G26560,AT5G26920,AT3G55790,AT1G57630,AT2G41100,AT5G20230,AT1G53620,AT5G54490,AT5G58120,AT1G76650,AT1G26380,AT5G42380
GO:BP	response to stress	GO:0006950	2.35278e-09	8.62842	4066	239	87	23093	AT2G29250,AT1G17615,AT2G29220,AT4G38560,AT2G45760,AT1G33890,AT5G24110,AT5G54710,AT3G60120,AT1G34510,AT5G13320,AT1G32960,AT5G66890,AT3G24510,AT1G08860,AT1G05880,AT5G19890,AT2G30770,AT1G14550,AT3G03670,AT2G43620,AT2G46400,AT1G15010,AT1G66090,AT5G45240,AT3G60140,AT4G31970,AT3G02840,AT2G26560,AT5G26920,AT4G25790,AT5G22410,AT5G43590,AT5G47220,AT3G28580,AT3G49960,AT3G55790,AT5G18350,AT1G57630,AT1G61550…
GO:BP	response to hypoxia	GO:0001666	5.69591e-09	8.24444	268	239	20	23093	AT5G13320,AT1G05880,AT1G14550,AT3G03670,AT2G46400,AT1G15010,AT1G66090,AT4G31970,AT2G26560,AT5G26920,AT3G55790,AT1G57630,AT2G41100,AT5G20230,AT1G53620,AT5G54490,AT5G58120,AT1G76650,AT1G26380,AT5G42380
GO:BP	response to decreased oxygen levels	GO:0036293	7.46718e-09	8.12684	272	239	20	23093	AT5G13320,AT1G05880,AT1G14550,AT3G03670,AT2G46400,AT1G15010,AT1G66090,AT4G31970,AT2G26560,AT5G26920,AT3G55790,AT1G57630,AT2G41100,AT5G20230,AT1G53620,AT5G54490,AT5G58120,AT1G76650,AT1G26380,AT5G42380
GO:BP	response to oxygen levels	GO:0070482	7.9843e-09	8.09776	273	239	20	23093	AT5G13320,AT1G05880,AT1G14550,AT3G03670,AT2G46400,AT1G15010,AT1G66090,AT4G31970,AT2G26560,AT5G26920,AT3G55790,AT1G57630,AT2G41100,AT5G20230,AT1G53620,AT5G54490,AT5G58120,AT1G76650,AT1G26380,AT5G42380
GO:BP	response to biotic stimulus	GO:0009607	7.68243e-07	6.1145	1553	239	44	23093	AT2G29250,AT1G17615,AT2G29220,AT5G13320,AT1G32960,AT5G66890,AT3G24510,AT5G37840,AT2G46400,AT1G15010,AT4G31970,AT2G26560,AT5G26920,AT4G25790,AT5G47220,AT1G61550,AT2G02930,AT4G33730,AT4G11470,AT5G40990,AT5G20230,AT4G30320,AT3G49110,AT1G73805,AT1G74710,AT2G31865,AT1G21250,AT1G02930,AT2G38870,AT3G28930,AT4G02520,AT1G74080,AT3G56710,AT4G28460,AT3G16530,AT5G17350,AT5G64890,AT2G19190,AT1G79680,AT5G21100…
GO:BP	response to stimulus	GO:0050896	1.02324e-06	5.99002	6758	239	114	23093	AT2G29250,AT1G17615,AT2G29220,AT4G38560,AT4G11340,AT2G45760,AT2G17040,AT5G21120,AT1G33890,AT5G24110,AT5G54710,AT3G60120,AT1G34510,AT5G13320,AT1G32960,AT5G66890,AT3G24510,AT1G08860,AT4G37390,AT1G05880,AT5G19890,AT2G30770,AT5G37840,AT1G22290,AT1G14550,AT3G03670,AT2G43620,AT4G23030,AT2G46400,AT5G22300,AT1G15010,AT1G66090,AT5G45240,AT3G60140,AT4G31970,AT1G21230,AT1G66780,AT3G02840,AT2G26560,AT5G26920…
GO:BP	plant-type cell wall organization	GO:0009664	8.04454e-06	5.0945	156	239	13	23093	AT4G13390,AT5G06640,AT2G24980,AT5G06630,AT1G26240,AT5G35190,AT4G08410,AT1G10550,AT2G41850,AT4G08400,AT3G54590,AT5G04960,AT3G54580
GO:BP	response to external biotic stimulus	GO:0043207	1.4356e-05	4.84297	1526	239	41	23093	AT2G29250,AT1G17615,AT2G29220,AT5G13320,AT1G32960,AT5G66890,AT3G24510,AT5G37840,AT2G46400,AT1G15010,AT4G31970,AT2G26560,AT5G26920,AT5G47220,AT1G61550,AT2G02930,AT4G11470,AT5G40990,AT5G20230,AT3G49110,AT1G73805,AT1G74710,AT2G31865,AT1G21250,AT1G02930,AT2G38870,AT3G28930,AT4G02520,AT1G74080,AT3G56710,AT4G28460,AT3G16530,AT5G17350,AT5G64890,AT2G19190,AT1G79680,AT5G21100,AT4G23810,AT4G39830,AT5G46870…
GO:BP	response to other organism	GO:0051707	1.4356e-05	4.84297	1526	239	41	23093	AT2G29250,AT1G17615,AT2G29220,AT5G13320,AT1G32960,AT5G66890,AT3G24510,AT5G37840,AT2G46400,AT1G15010,AT4G31970,AT2G26560,AT5G26920,AT5G47220,AT1G61550,AT2G02930,AT4G11470,AT5G40990,AT5G20230,AT3G49110,AT1G73805,AT1G74710,AT2G31865,AT1G21250,AT1G02930,AT2G38870,AT3G28930,AT4G02520,AT1G74080,AT3G56710,AT4G28460,AT3G16530,AT5G17350,AT5G64890,AT2G19190,AT1G79680,AT5G21100,AT4G23810,AT4G39830,AT5G46870…
GO:BP	biological process involved in interspecies interaction between organisms	GO:0044419	1.99126e-05	4.70087	1544	239	41	23093	AT2G29250,AT1G17615,AT2G29220,AT5G13320,AT1G32960,AT5G66890,AT3G24510,AT5G37840,AT2G46400,AT1G15010,AT4G31970,AT2G26560,AT5G26920,AT5G47220,AT1G61550,AT2G02930,AT4G11470,AT5G40990,AT5G20230,AT3G49110,AT1G73805,AT1G74710,AT2G31865,AT1G21250,AT1G02930,AT2G38870,AT3G28930,AT4G02520,AT1G74080,AT3G56710,AT4G28460,AT3G16530,AT5G17350,AT5G64890,AT2G19190,AT1G79680,AT5G21100,AT4G23810,AT4G39830,AT5G46870…
GO:BP	cell wall organization or biogenesis	GO:0071554	2.27491e-05	4.64304	710	239	26	23093	AT4G28850,AT4G13390,AT5G57540,AT2G20520,AT5G06640,AT2G24980,AT2G43620,AT5G06630,AT1G26240,AT5G35190,AT4G08410,AT5G57530,AT1G10550,AT2G41850,AT4G02270,AT2G47550,AT4G08400,AT3G54590,AT5G17780,AT4G25820,AT1G54940,AT2G43590,AT1G12040,AT5G04960,AT3G10710,AT3G54580
GO:BP	cell wall organization	GO:0071555	4.39158e-05	4.35738	539	239	22	23093	AT4G28850,AT4G13390,AT5G57540,AT5G06640,AT2G24980,AT5G06630,AT1G26240,AT5G35190,AT4G08410,AT5G57530,AT1G10550,AT2G41850,AT2G47550,AT4G08400,AT3G54590,AT5G17780,AT4G25820,AT1G54940,AT1G12040,AT5G04960,AT3G10710,AT3G54580
GO:BP	defense response to bacterium	GO:0042742	7.60259e-05	4.11904	464	239	20	23093	AT2G29250,AT1G17615,AT2G29220,AT5G13320,AT1G32960,AT2G46400,AT5G26920,AT5G47220,AT4G11470,AT5G40990,AT3G49110,AT1G73805,AT1G74710,AT1G02930,AT4G02520,AT3G56710,AT4G28460,AT2G19190,AT4G23810,AT4G11480
GO:BP	response to bacterium	GO:0009617	8.81212e-05	4.05492	561	239	22	23093	AT2G29250,AT1G17615,AT2G29220,AT5G13320,AT1G32960,AT2G46400,AT5G26920,AT5G47220,AT4G11470,AT5G40990,AT3G49110,AT1G73805,AT1G74710,AT1G02930,AT3G28930,AT4G02520,AT3G56710,AT4G28460,AT2G19190,AT1G79680,AT4G23810,AT4G11480
GO:BP	detoxification	GO:0098754	0.000103248	3.98612	303	239	16	23093	AT5G54710,AT1G34510,AT5G19890,AT1G14550,AT3G03670,AT4G23030,AT5G22300,AT1G66780,AT5G22410,AT3G49960,AT2G02930,AT5G64110,AT3G49110,AT5G67400,AT1G02930,AT4G02520
GO:BP	response to toxic substance	GO:0009636	0.0001069	3.97102	344	239	17	23093	AT5G54710,AT1G34510,AT5G19890,AT1G14550,AT3G03670,AT4G23030,AT5G22300,AT1G66780,AT5G22410,AT3G49960,AT2G02930,AT5G64110,AT3G49110,AT5G67400,AT1G02930,AT4G02520,AT1G77760
GO:BP	external encapsulating structure organization	GO:0045229	0.000186325	3.72973	586	239	22	23093	AT4G28850,AT4G13390,AT5G57540,AT5G06640,AT2G24980,AT5G06630,AT1G26240,AT5G35190,AT4G08410,AT5G57530,AT1G10550,AT2G41850,AT2G47550,AT4G08400,AT3G54590,AT5G17780,AT4G25820,AT1G54940,AT1G12040,AT5G04960,AT3G10710,AT3G54580
GO:BP	response to external stimulus	GO:0009605	0.000414784	3.38218	1993	239	45	23093	AT2G29250,AT1G17615,AT2G29220,AT5G13320,AT1G32960,AT5G66890,AT3G24510,AT5G37840,AT2G46400,AT1G15010,AT4G31970,AT2G26560,AT5G26920,AT5G47220,AT1G61550,AT2G02930,AT4G11470,AT3G62680,AT2G41100,AT4G02270,AT5G40990,AT5G20230,AT3G49110,AT1G73805,AT1G74710,AT2G31865,AT5G06990,AT1G21250,AT1G02930,AT2G38870,AT3G28930,AT4G02520,AT1G74080,AT3G56710,AT4G28460,AT3G16530,AT5G17350,AT5G64890,AT2G19190,AT1G79680…
GO:BP	cellular response to stimulus	GO:0051716	0.000507893	3.29423	3443	239	65	23093	AT2G29250,AT1G17615,AT2G29220,AT4G38560,AT4G11340,AT5G21120,AT1G33890,AT5G54710,AT1G34510,AT5G13320,AT1G08860,AT1G05880,AT5G19890,AT1G22290,AT1G14550,AT3G03670,AT2G46400,AT1G15010,AT1G66090,AT5G45240,AT4G31970,AT1G21230,AT2G26560,AT5G26920,AT5G22410,AT5G47220,AT3G49960,AT2G38490,AT3G55790,AT5G18350,AT1G57630,AT3G62680,AT2G41100,AT5G41750,AT4G02270,AT5G40990,AT5G20230,AT5G64110,AT1G53620,AT5G54490…
GO:BP	response to oxidative stress	GO:0006979	0.000518841	3.28497	476	239	19	23093	AT5G24110,AT5G54710,AT1G34510,AT5G19890,AT1G14550,AT3G03670,AT3G02840,AT5G22410,AT3G28580,AT3G49960,AT5G20230,AT5G64110,AT3G49110,AT5G67400,AT1G02930,AT4G20190,AT5G21100,AT4G23810,AT5G42380
GO:BP	defense response to other organism	GO:0098542	0.000560729	3.25125	1243	239	33	23093	AT2G29250,AT1G17615,AT2G29220,AT5G13320,AT1G32960,AT5G66890,AT3G24510,AT2G46400,AT1G15010,AT4G31970,AT2G26560,AT5G26920,AT5G47220,AT1G61550,AT4G11470,AT5G40990,AT3G49110,AT1G73805,AT1G74710,AT2G31865,AT1G21250,AT1G02930,AT2G38870,AT4G02520,AT3G56710,AT4G28460,AT5G64890,AT2G19190,AT5G21100,AT4G23810,AT4G39830,AT5G46870,AT4G11480
GO:BP	plant-type cell wall organization or biogenesis	GO:0071669	0.000561991	3.25027	302	239	15	23093	AT4G13390,AT2G20520,AT5G06640,AT2G24980,AT5G06630,AT1G26240,AT5G35190,AT4G08410,AT1G10550,AT2G41850,AT4G02270,AT4G08400,AT3G54590,AT5G04960,AT3G54580
GO:BP	hydrogen peroxide catabolic process	GO:0042744	0.000907127	3.04233	101	239	9	23093	AT1G34510,AT5G19890,AT1G14550,AT3G03670,AT5G22410,AT3G49960,AT5G64110,AT3G49110,AT5G67400
GO:BP	cellular response to chemical stimulus	GO:0070887	0.00121263	2.91627	1802	239	41	23093	AT5G21120,AT1G33890,AT5G54710,AT1G34510,AT5G13320,AT1G08860,AT1G05880,AT5G19890,AT1G14550,AT3G03670,AT2G46400,AT1G15010,AT1G66090,AT4G31970,AT2G26560,AT5G26920,AT5G22410,AT5G47220,AT3G49960,AT3G55790,AT1G57630,AT3G62680,AT2G41100,AT4G02270,AT5G40990,AT5G20230,AT5G64110,AT1G53620,AT5G54490,AT5G58120,AT3G49110,AT5G67400,AT1G76650,AT1G26380,AT3G15500,AT4G02520,AT2G24720,AT4G23810,AT5G42380,AT5G23030…
GO:BP	cellular oxidant detoxification	GO:0098869	0.00263408	2.57937	181	239	11	23093	AT5G54710,AT1G34510,AT5G19890,AT1G14550,AT3G03670,AT5G22410,AT3G49960,AT5G64110,AT3G49110,AT5G67400,AT4G02520
GO:BP	hydrogen peroxide metabolic process	GO:0042743	0.00501664	2.29959	124	239	9	23093	AT1G34510,AT5G19890,AT1G14550,AT3G03670,AT5G22410,AT3G49960,AT5G64110,AT3G49110,AT5G67400
GO:BP	cellular detoxification	GO:1990748	0.00593727	2.22641	197	239	11	23093	AT5G54710,AT1G34510,AT5G19890,AT1G14550,AT3G03670,AT5G22410,AT3G49960,AT5G64110,AT3G49110,AT5G67400,AT4G02520
GO:BP	protein phosphorylation	GO:0006468	0.00597367	2.22376	1260	239	31	23093	AT2G29250,AT4G04540,AT2G29220,AT4G10010,AT2G29000,AT4G29450,AT3G46370,AT3G53590,AT1G21230,AT1G49100,AT1G01453,AT2G38490,AT1G61550,AT4G11470,AT4G20450,AT5G47850,AT1G21240,AT1G79250,AT3G06640,AT5G49770,AT1G21250,AT1G51870,AT1G21270,AT5G65500,AT2G19190,AT1G29230,AT1G79680,AT5G37450,AT1G67000,AT5G41730,AT4G11480
GO:BP	cellular response to toxic substance	GO:0097237	0.00622995	2.20552	198	239	11	23093	AT5G54710,AT1G34510,AT5G19890,AT1G14550,AT3G03670,AT5G22410,AT3G49960,AT5G64110,AT3G49110,AT5G67400,AT4G02520
GO:BP	response to chemical	GO:0042221	0.0112926	1.94721	3378	239	60	23093	AT2G17040,AT5G21120,AT1G33890,AT5G24110,AT5G54710,AT1G34510,AT5G13320,AT1G08860,AT4G37390,AT1G05880,AT5G19890,AT1G14550,AT3G03670,AT4G23030,AT2G46400,AT5G22300,AT1G15010,AT1G66090,AT4G31970,AT1G66780,AT3G02840,AT2G26560,AT5G26920,AT5G22410,AT5G47220,AT3G28580,AT3G49960,AT3G55790,AT1G57630,AT2G02930,AT3G62680,AT2G41100,AT4G02270,AT5G40990,AT5G20230,AT5G64110,AT1G53620,AT5G54490,AT5G58120,AT3G49110…
GO:BP	response to oomycetes	GO:0002239	0.0164004	1.78515	110	239	8	23093	AT2G29250,AT2G29220,AT5G26920,AT2G02930,AT5G20230,AT1G73805,AT4G02520,AT3G16530
