## Extended Table 9 for "PSKR1 balances the plant growth-defense trade-off in the rhizosphere microbiome"

### Sheet: Sheet1
Primer Sequence
Name	Sequence	Function
pskr1-3-RP	TCCGAAACTATACACATCGCC	Check T-DNA insertion for pskr1-3
pskr1-3-LP	CTCGCTTTCTGGTATGACGAG	Check T-DNA insertion for pskr1-3
hsm7-SNP-WT-F-2	ACGGGCAAGCTTCGGTTGCCAC	hsm7 SNP primer
hsm7-SNP-MT-F-1	ACGGGCAAGCTTCGGTTGCCAT	hsm7 SNP primer
hsm7-SNP-R	CAGAGTATCCACAAAGCAAATCAC	hsm7 SNP primer
SARD1-RT-F	TCAAGGCGTTGTGGTTTGTG	qRT-PCR
SARD1-RT-R	CGTCAACGACGGATAGTTTC	qRT-PCR
MC2-RT-F	GATGAGGAAGAGGAAGTAAACC	qRT-PCR
MC2-RT-R	GCTCAACTGTGGTTCCTGAGT	qRT-PCR
WRKY70-RT-F	GCCAAATTCCCAAGAAGTTAC	qRT-PCR
WRKY70-RT-R	CTTGTGATCTTCGGAATCCAT	qRT-PCR
EF1-RT-F	TGAGCACGCTCTTCTTGCTTTC	qRT-PCR
EF1-RT-R	CGTACCTAGCCTTGGAGTATT	qRT-PCR
WRKY51-RT-F	TGGAGGAAGTATGGCAAGAAA	qRT-PCR
WRKY51-RT-R	TAAGCTGCATCGTCACCATC	qRT-PCR
npr1-1-WT-F1	GAGGGGATATACGGTGCTaC	npr1-1 SNP primer
npr1-1-mut-F2	GAGGGGATATACGGTGCTaT	npr1-1 SNP primer
npr1-1-R1	AGCAGCGTCATCTTCAATTC	npr1-1 SNP primer
NPR4-7208R(fwd)	GCTTCGTAACTATGTTGAGAAG	npr4-4D SNP primer
NPR4SNP-wtR	ATCGACTAGGTCAATACCAC	npr4-4D SNP primer
NPR4SNP-mutR	ATCGACTAGGTCAATACCAT	npr4-4D SNP primer
